# Integrated Analysis of Single-Cell and Bulk RNA-Seq Data reveals that Ferroptosis-Related Genes Mediated the Tumor Microenvironment predicts Prognosis, and guides Drug Selection in Triple-Negative Breast Cancer

**DOI:** 10.1101/2024.07.04.602021

**Authors:** Xuantong Gong, Lishuang Gu, Di Yang, Yu He, Qian Li, Hao Qin, Yong Wang

## Abstract

**Background:** Triple-negative breast cancer (TNBC) is aggressive, lacking methods to predict recurrence and drug sensitivity. Ferroptotic heterogeneity varies in TNBC subtypes. However, the tumor microenvironment (TME) mediated by ferroptosis genes is unclear. Our study aims to integrate single-cell and bulk RNA sequencing (RNA-seq) data to reveal the ferroptosis-mediated TME in TNBC, predicting prognosis and guiding treatment.

**Methods:** The single-cell and bulk RNA-seq data of TNBC were sourced from the Gene Expression Omnibus (GEO) database. Using these data, a machine learning algorithm was employed to integrate and analyze the characteristics of the TME mediated by ferroptosis-related genes in TNBC. Prediction models for TNBC survival prognosis and drug treatment response were established and then validated in an independent set.

**Results:** At the individual cell level, T cells were categorized into three distinct subpopulations, and local macrophages into two subpopulations. The infiltration degree of these different cell subpopulations was closely associated with prognosis and treatment outcomes. Based on this, the risk score model we developed effectively predicted recurrence-free survival in TNBC patients, with independently validated pooled predicted 3-, 4-, and 5-year Area Under the Curves (AUCs) of 0.65, 0.67, and 0.71, respectively. Additionally, we found that patients in the high-risk group may be more responsive to 27 drugs.

**Conclusions:** We have uncovered the tumor immune cell clusters in TNBC mediated by ferroptosis. A risk score model was constructed to identify high-risk TNBC patients, which can assist physicians in disease monitoring and precision therapy. The genes identified hold significant potential as therapeutic targets for TNBC patients.

**Funding:** This project is funded by the National Natural Science Foundation of China (81974268, 82472000, 82304151), the Talent Incentive Program of Cancer Hospital Chinese, Academy of Medical Sciences (801032247), the Cooperation Fund of CHCAMS (CFA202202023), and the open project of Beijing Key Laboratory of Tumor Invasion and Metastasis Mechanism, Capital Medical University(2023ZLKF03).

**Impact Statement:** Integrating single-cell and bulk RNA-seq data elucidates the role of ferroptosis in TNBC, offering a prognostic model and personalized therapeutic insights.
