## Supplementary Table 2 for "Integrated Analysis of Single-Cell and Bulk RNA-Seq Data reveals that Ferroptosis-Related Genes Mediated the Tumor Microenvironment predicts Prognosis, and guides Drug Selection in Triple-Negative Breast Cancer"

### Sheet: cox_results
Supplementary Table 2 Univariate Cox regression analysis of ferroptosis-related genes and disease-free survival in patients with triple-negative breast cancer
Gene id	coef	se	z	p	HR	HRse	HRz	HRp	HRCILL	HRCIUL
SPC25	0.943	0.269	3.512	0	2.568	0.69	2.274	0.023	1.651	3.994
AIMP2	0.938	0.27	3.473	0.001	2.555	0.69	2.253	0.024	1.638	3.984
BAD	-0.846	0.264	-3.206	0.001	0.429	0.113	-5.043	0	0.278	0.662
PNKP	-0.863	0.265	-3.26	0.001	0.422	0.112	-5.177	0	0.273	0.652
STAG1	-0.855	0.267	-3.209	0.001	0.425	0.113	-5.073	0	0.274	0.659
CDC25B	0.801	0.264	3.038	0.002	2.228	0.588	2.09	0.037	1.444	3.438
CMAS	-0.795	0.262	-3.03	0.002	0.452	0.119	-4.628	0	0.293	0.695
HIP1	0.823	0.266	3.09	0.002	2.278	0.607	2.105	0.035	1.47	3.531
NR4A1	-0.82	0.264	-3.112	0.002	0.44	0.116	-4.822	0	0.285	0.679
PSD3	-0.833	0.263	-3.163	0.002	0.435	0.114	-4.938	0	0.282	0.67
AKIP1	-0.776	0.262	-2.962	0.003	0.46	0.121	-4.476	0	0.299	0.708
SDC3	-0.769	0.262	-2.94	0.003	0.464	0.121	-4.424	0	0.302	0.713
TCEB1	0.772	0.261	2.958	0.003	2.165	0.565	2.061	0.039	1.409	3.326
HIST3H2A	0.748	0.259	2.885	0.004	2.114	0.548	2.031	0.042	1.379	3.239
KDM6B	0.751	0.262	2.863	0.004	2.119	0.556	2.013	0.044	1.377	3.263
MLEC	-0.754	0.261	-2.886	0.004	0.471	0.123	-4.307	0	0.306	0.723
TKT	0.761	0.264	2.886	0.004	2.14	0.564	2.021	0.043	1.387	3.302
C2CD5	-0.741	0.261	-2.84	0.005	0.476	0.124	-4.209	0	0.31	0.732
COTL1	0.725	0.264	2.747	0.006	2.064	0.544	1.955	0.051	1.337	3.185
ERP29	-0.714	0.261	-2.733	0.006	0.49	0.128	-3.988	0	0.319	0.753
EWSR1	-0.712	0.261	-2.731	0.006	0.491	0.128	-3.981	0	0.32	0.753
H3F3A	0.708	0.26	2.726	0.006	2.03	0.527	1.954	0.051	1.324	3.111
NR4A3	0.714	0.259	2.757	0.006	2.043	0.529	1.97	0.049	1.334	3.129
RPS5	-0.734	0.267	-2.748	0.006	0.48	0.128	-4.057	0	0.309	0.745
TMEM204	0.717	0.261	2.743	0.006	2.047	0.535	1.959	0.05	1.332	3.146
TNS3	-0.708	0.26	-2.728	0.006	0.493	0.128	-3.969	0	0.321	0.755
TMEM160	-0.689	0.258	-2.675	0.007	0.502	0.129	-3.851	0	0.329	0.767
AK1	0.688	0.259	2.661	0.008	1.99	0.514	1.924	0.054	1.301	3.045
CSTB	0.69	0.261	2.646	0.008	1.993	0.519	1.912	0.056	1.298	3.06
EFHD2	0.689	0.26	2.651	0.008	1.992	0.518	1.916	0.055	1.299	3.055
FAM53C	0.685	0.259	2.646	0.008	1.983	0.513	1.916	0.055	1.296	3.035
SAP30BP	-0.693	0.261	-2.656	0.008	0.5	0.13	-3.832	0	0.326	0.768
TBL1XR1	-0.687	0.26	-2.641	0.008	0.503	0.131	-3.798	0	0.328	0.772
TNFRSF9	-0.684	0.258	-2.648	0.008	0.504	0.13	-3.802	0	0.33	0.772
ADA	0.68	0.261	2.608	0.009	1.975	0.515	1.892	0.059	1.286	3.034
BCAT2	-0.674	0.258	-2.61	0.009	0.51	0.132	-3.726	0	0.333	0.779
HMGCS1	0.684	0.261	2.626	0.009	1.983	0.517	1.902	0.057	1.291	3.044
MIIP	0.676	0.259	2.612	0.009	1.967	0.509	1.898	0.058	1.285	3.011
PTTG1	0.678	0.259	2.616	0.009	1.97	0.511	1.9	0.057	1.286	3.017
SMPDL3A	-0.675	0.258	-2.621	0.009	0.509	0.131	-3.743	0	0.333	0.778
ZFHX3	-0.672	0.257	-2.616	0.009	0.51	0.131	-3.73	0	0.334	0.779
